# Systematic identification of chromatin organizers as tuners of intratumoral heterogeneity

**DOI:** 10.64898/2026.04.18.719392

**Authors:** Brian J Woo, Sushil Sobti, Jung Min Suh, Hassan Yousefi, Kristle Garcia, Shaopu Zhou, Ashir Borah, Hani Goodarzi

## Abstract

Intratumoral transcriptional heterogeneity (ITH) enables tumor cells to explore diverse phenotypic states, fueling therapeutic resistance and metastatic progression. Yet systematic approaches for identifying non-genetic regulators of this phenotype have been lacking. Here, we develop a multi-scale screening framework that integrates bulk patient transcriptomics, functional *in vivo* genetic screening, and single-cell transcriptomic and epigenomic profiling to nominate chromatin organizers that modulate ITH in breast cancer. From an initial set of 41 candidates nominated *in silico*, we identify RNF8 and MIS18A as factors whose perturbation produces coordinated shifts in transcriptomic variability and chromatin accessibility dispersion at the single-cell level, without altering mean expression or genomic copy number. MIS18A acts through a centromere-independent, DNA-methylation-associated pathway. Modulating RNF8 or MIS18A expression tunes chemotherapeutic sensitivity and metastatic potential *in vivo*: knockdown sensitizes cells and reduces metastatic burden, whereas overexpression confers resistance and promotes progression. Higher expression of both genes predicts shorter patient survival. These findings identify RNF8 and MIS18A as chromatin-level stochastic tuners of transcriptional variability in cancer and provide a generalizable framework for discovering regulators of non-genetic tumor heterogeneity.
