## Supplementary Table 1 for "Systematic identification of chromatin organizers as tuners of intratumoral heterogeneity"

### Sheet: Supplementary_Table_1_z_df_up_q
Chromatin_factor_name	z_score (Higher_CV_per_higher_expression - comparing q75 vs q25)
ANP32B	3.22234
ASF1B	3.88629
AURKA	4.20798
AURKB	4.82283
MRGBP	4.3417
MIS18A	3.44958
CCNA2	3.41031
CCNB1	3.5791
CDC45	4.94206
CDK1	3.54076
CENPA	4.16824
CENPH	3.71282
CENPM	4.84855
CENPN	4.85556
CENPO	3.04841
CENPW	4.24351
CHEK1	3.62211
ENY2	4.41324
EZH2	3.44724
H2AFZ	4.97059
HJURP	3.58424
HMGA1	3.70254
HMGB3	3.52626
JMJD6	3.93632
NUDT5	3.81475
OIP5	3.79979
PRMT1	3.148
RCCD1	3.60294
NELFE	3.67355
RNF8	3.19335
RUVBL1	3.31071
SETD6	3.01147
SUPV3L1	3.40189
SUV39H1	3.05355
VRK1	3.39581
