## Supplementary Table 2 for "Systematic identification of chromatin organizers as tuners of intratumoral heterogeneity"

### Sheet: Supplementary_Table_2_z_df_up_q
Chromatin factor name	z_score (Higher_CV_per_higher_expression - comparing q90 vs q10)
ANP32B	3.357
ASF1B	6.66701
AURKA	7.34992
AURKB	7.86403
MRGBP	6.29686
MIS18A	4.69883
CCNA2	4.96445
CCNB1	6.93007
CDC45	7.81776
CDK1	5.92841
CENPA	6.79297
CENPH	4.88648
CENPM	7.95829
CENPN	7.81348
CENPO	5.59852
CENPW	6.77755
CHAF1A	3.49667
CHAF1B	4.12902
CHEK1	6.1529
CRTC2	3.07767
DNAJC2	3.21477
DPF1	4.40836
ENY2	7.18027
EZH2	5.73905
FBL	3.96194
H2AFZ	8.38414
HJURP	6.7647
HMGA1	4.16244
HMGB3	4.91818
HMGN3	4.23956
INO80C	3.05453
JMJD6	6.78612
KAT2A	3.2756
MCM2	3.94737
MKI67	4.18386
CENPU	4.24213
NOC2L	3.93024
NUDT5	5.17438
OIP5	6.34398
PCGF1	3.75972
PHB	3.78628
PRMT1	4.06476
RCCD1	5.55568
NELFE	4.54717
RNF8	3.45897
RUVBL1	4.12046
SIRT5	3.55751
SMARCB1	3.20277
SUPV3L1	4.75024
SUV39H1	3.60977
SUV39H2	3.00312
VPS72	4.78623
VRK1	5.2138
