## Supplementary Table 3 for "Systematic identification of chromatin organizers as tuners of intratumoral heterogeneity"

### Sheet: Supplementary_Table_3_orthotopi
gene	rho	combined.z	pv	fdr
ANP32B	-0.369219	-2.37024	0.0177763	0.0215855
ASF1B	-0.487265	-7.01032	2.37772e-12	1.61685e-11
AURKA	-0.669589	-4.71144	2.45976e-06	5.97371e-06
AURKB	-2.75853	-11.2973	1.3527e-29	4.5992e-28
CCNA2	0.393752	1.39925	0.161739	0.177391
CCNB1	0.307348	2.46179	0.0138246	0.0174088
CDC45	-0.499667	-3.02372	0.00249691	0.00404262
CDK1	-0.744081	-4.29557	1.74244e-05	3.70269e-05
CENPA	-0.255242	-2.81469	0.00488242	0.00721749
CENPH	1.59706	2.74113	0.00612283	0.008674
CENPM	-1.03407	-6.10914	1.00168e-09	3.78413e-09
CENPN	-0.0572821	-2.54946	0.010789	0.0141087
CENPO	-0.135554	-2.89674	0.00377063	0.00582734
CENPW	-0.363732	-2.65636	0.00789887	0.0107425
CHEK1	0.293088	3.36263	0.00077204	0.00138154
ENY2	-1.09213	-9.73876	2.06063e-22	3.50306e-21
EZH2	0.228788	-1.15732	0.24714	0.262587
HJURP	-0.933655	-4.38494	1.16016e-05	2.6297e-05
HMGA1	-0.436315	-7.14121	9.25155e-13	7.86382e-12
HMGB3	0.804914	2.31119	0.0208223	0.0244124
JMJD6	0.218687	-6.11553	9.62354e-10	3.78413e-09
MIS18A	-1.24555	-6.31122	2.7684e-10	1.34465e-09
MRGBP	0.739304	5.40488	6.48509e-08	2.20493e-07
NELFE	-0.601297	-4.71489	2.41847e-06	5.97371e-06
NUDT5	0.111846	0.552954	0.580295	0.580295
OIP5	0.106023	0.96691	0.333589	0.343698
PRMT1	0.512877	3.61639	0.000298736	0.00056428
RCCD1	-0.10964	-3.64178	0.000270758	0.000541515
RNF8	-0.0330009	-5.32689	9.99076e-08	3.08805e-07
RUVBL1	-1.51128	-6.96878	3.19699e-12	1.81163e-11
SETD6	-0.223582	-3.11853	0.00181754	0.00308981
SUPV3L1	0.0479308	-7.32473	2.39374e-13	2.7129e-12
SUV39H1	0.0659203	-1.61416	0.106493	0.120692
VRK1	-0.680561	-4.76605	1.87869e-06	5.32294e-06
