## Supplementary Table 4 for "Systematic identification of chromatin organizers as tuners of intratumoral heterogeneity"

### Sheet: Supplementary_Table_4_TLV_gs_en
gene	rho	combined.z	pv	fdr
ANP32B	0.0115911	0.116766	0.907045	0.963524
ASF1B	-0.094792	-1.26902	0.204435	0.289616
AURKA	-1.08568	-3.41601	0.000635454	0.00180045
AURKB	-2.30684	-10.138	3.74631e-24	1.27375e-22
CCNA2	0.790096	1.97532	0.0482316	0.0816507
CCNB1	-0.29039	0.158857	0.873782	0.963524
CDC45	0.293482	0.967206	0.333441	0.436038
CDK1	-0.608061	-2.34284	0.0191377	0.0406676
CENPA	-0.670192	-3.69512	0.000219782	0.000679327
CENPH	0.962888	2.24661	0.0246649	0.0465893
CENPM	-0.215258	-1.95629	0.0504313	0.0816507
CENPN	-0.32014	-4.27765	1.88878e-05	6.42187e-05
CENPO	0.233124	0.074625	0.940513	0.963524
CENPW	0.371603	-0.130442	0.896217	0.963524
CHEK1	0.221724	1.6218	0.104847	0.162037
ENY2	-1.22842	-7.39577	1.40593e-13	1.59339e-12
EZH2	0.223354	4.72848	2.26211e-06	8.54576e-06
HJURP	-0.810035	-2.2616	0.0237221	0.0465893
HMGA1	-0.220832	-5.28794	1.23699e-07	6.00824e-07
HMGB3	0.264758	0.659587	0.509519	0.641616
JMJD6	-0.314374	-5.52064	3.37769e-08	1.91402e-07
MIS18A	-1.49277	-6.4787	9.25146e-11	7.86374e-10
MRGBP	0.925672	7.59307	3.12415e-14	5.31106e-13
NELFE	-0.124784	-0.0457313	0.963524	0.963524
NUDT5	-0.110786	-0.985101	0.324575	0.436038
OIP5	-0.719409	-2.49177	0.0127109	0.0288114
PRMT1	0.855466	4.80895	1.51728e-06	6.44846e-06
RCCD1	-0.0655927	-1.29163	0.196486	0.289616
RNF8	0.739596	0.520582	0.602658	0.730805
RUVBL1	-0.415174	-2.04166	0.0411852	0.0736998
SETD6	0.0349484	-0.491131	0.623333	0.730805
SUPV3L1	-0.862441	-6.16038	7.25696e-10	4.93473e-09
SUV39H1	-0.427317	-2.98855	0.00280304	0.00680738
VRK1	-0.378335	-3.01953	0.0025317	0.00662137
